# Covariance predicts conserved protein residue interactions important to the emergence and continued evolution of SARS-CoV-2 as a human pathogen

**DOI:** 10.1101/2022.01.13.476204

**Authors:** William P. Robins, John J. Mekalanos

## Abstract

SARS-CoV-2 is one of three recognized coronaviruses (CoVs) that have caused epidemics or pandemics in the 21st century and that likely emerged from animal reservoirs. Differences in nucleotide and protein sequence composition within related β-coronaviruses are often used to better understand CoV evolution, host adaptation, and their emergence as human pathogens. Here we report the comprehensive analysis of amino acid residue changes that have occurred in lineage B β-coronaviruses that show covariance with each other. This analysis revealed patterns of covariance within conserved viral proteins that potentially define conserved interactions within and between core proteins encoded by SARS-CoV-2 related β-coranaviruses. We identified not only individual pairs but also networks of amino acid residues that exhibited statistically high frequencies of covariance with each other using an independent pair model followed by a tandem model approach. Using 149 different CoV genomes that vary in their relatedness, we identified networks of unique combinations of alleles that can be incrementally traced genome by genome within different phylogenic lineages. Remarkably, covariant residues and their respective regions most abundantly represented are implicated in the emergence of SARS-CoV-2 are also enriched in dominant SARS-CoV-2 variants.
