## Supplemental File S1 for "Covariance predicts conserved protein residue interactions important to the emergence and continued evolution of SARS-CoV-2 as a human pathogen"

### Sheet: Sheet1
Accession	Nucleotide region aligned for phylogeny	Name	Host	PanCov Analysis
OK017860.1	127-29233	JX2021D	Bat	Yes
OK017859.1	127-29199	GX2019A	Bat	Yes
OK017858.1	57-29219	YN2020H	Bat	Yes
OK017857.1	53-29183	YN2020G	Bat	Yes
OK017856.1	1-29134	YN2020F	Bat	Yes
OK017855.1	57-29190	YN2020E	Bat	Yes
OK017854.1	56-29189	YN2020D	Bat	Yes
OK017853.1	57-29190	YN2020C	Bat	Yes
OK017852.1	50-29186	YN2020B	Bat	Yes
OK017851.1	127-29814	YN2016E	Bat	Yes
OK017850.1	127-29814	YN2016D	Bat	Yes
OK017849.1	127-29814	YN2016C	Bat	Yes
OK017848.1	18-29705	YN2016B	Bat	Yes
OK017847.1	127-29814	YN2016A	Bat	Yes
OK017846.1	6-29118	SC2018B	Bat	Yes
OK017845.1	127-29226	JX2021P	Bat	Yes
OK017844.1	127-29226	JX2021O	Bat	Yes
OK017843.1	127-29229	JX2021N	Bat	Yes
OK017842.1	25-29127	JX2021M	Bat	Yes
OK017841.1	25-29137	JX2021L	Bat	Yes
OK017840.1	127-29229	JX2021K	Bat	Yes
OK017839.1	127-29220	JX2021J	Bat	Yes
OK017838.1	127-29174	JX2021G	Bat	Yes
OK017837.1	127-29242	JX2021C	Bat	Yes
OK017836.1	127-29227	JX2021AC	Bat	Yes
OK017835.1	127-29233	HN2021F	Bat	Yes
OK017834.1	127-29220	HN2021E	Bat	Yes
OK017833.1	127-29226	HN2021D	Bat	Yes
OK017832.1	127-29209	HN2021C	Bat	Yes
OK017831.1	127-29242	GZ2021I	Bat	Yes
OK017830.1	72-29177	GZ2021H	Bat	Yes
OK017829.1	127-29242	GZ2021C	Bat	Yes
OK017828.1	127-29242	GD2019E	Bat	Yes
OK017827.1	127-29239	GD2019D	Bat	Yes
OK017826.1	127-29245	GD2019B	Bat	Yes
OK017825.1	127-29248	GD2019A	Bat	Yes
OK017824.1	127-29229	GD2017W	Bat	Yes
OK017823.1	127-29204	GD2017Q	Bat	Yes
OK017822.1	127-29204	GD2017P	Bat	Yes
OK017821.1	127-29242	GD2017O	Bat	Yes
OK017820.1	127-29242	GD2017N	Bat	Yes
OK017819.1	127-29229	GD2017M	Bat	Yes
OK017818.1	127-29242	GD2017L	Bat	Yes
OK017817.1	127-29242	GD2017K	Bat	Yes
OK017816.1	127-29242	GD2017J	Bat	Yes
OK017815.1	127-29242	GD2017I	Bat	Yes
OK017814.1	127-29240	GD2017H	Bat	Yes
OK017813.1	127-29229	GD2017G	Bat	Yes
OK017812.1	127-29207	GD2016B	Bat	Yes
OK017811.1	127-29236	FJ2021M	Bat	Yes
OK017810.1	127-29236	FJ2021E	Bat	Yes
OK017809.1	127-29242	FJ2021D	Bat	Yes
OK017808.1	127-29226	FJ2021A	Bat	Yes
OK017807.1	127-29239	AH2021A	Bat	Yes
OK017806.1	123-29311	YN2021	Bat	Yes
OK017805.1	123-29266	HN2021G	Bat	Yes
OK017804.1	123-29287	HN2021B	Bat	Yes
OK017803.1	123-29296	HN2021A	Bat	Yes
OK017802.1	127-29236	HB2020E	Bat	Yes
OK017801.1	127-29242	HB2020D	Bat	Yes
OK017800.1	127-28860	LN2020H	Bat	Yes
OK017799.1	127-28860	LN2020G	Bat	Yes
OK017798.1	127-28860	LN2020F	Bat	Yes
OK017797.1	127-28860	LN2020E	Bat	Yes
OK017796.1	127-28281	LN2020C	Bat	Yes
OK017795.1	127-28860	LN2020B	Bat	Yes
OK017794.1	127-28860	LN2020A	Bat	Yes
OK017793.1	104-29225	YN2020A	Bat	Yes
OK017792.1	127-29229	GD2017F	Bat	Yes
NC_045512.2	266-29533	SARS COV-2	Human	Yes
MZ937004.1	228-29337	BANAL-20-247/Laos/2020	Bat	Yes
MZ937003.1	375-29590	BANAL-20-236/Laos/2020	Bat	Yes
MZ937002.1	30-29132	BANAL-20-116/Laos/2020	Bat	Yes
MZ937001.1	225-29440	BANAL-20-103/Laos/2020	Bat	Yes
MZ937000.1	242-29470	BANAL-20-52/Laos/2020	Bat	Yes
MZ190138.1	208-28876	BtCoV/Khosta-2/Rh/Russia/2020	Bat	Yes
MZ190137.1	191-28846	Khosta-1	Bat	No
MZ081382.1	266-29379	RsYN09 strain bat/Yunnan/RsYN09/2020	Bat	Yes
MZ081381.1	266-29445	RpYN06 strain bat/Yunnan/RpYN06/2020	Bat	Yes
MZ081380.1	264-29366	RsYN04 strain bat/Yunnan/RsYN04/2020	Bat	Yes
MZ081379.1	266-29387	RsYN03 strain bat/Yunnan/RsYN03/2019	Bat	Yes
MZ081378.1	264-29366	RmYN08 strain bat/Yunnan/RmYN08/2020	Bat	Yes
MZ081377.1	266-29384	RmYN07 strain bat/Yunnan/RmYN07/2020	Bat	Yes
MZ081376.1	264-29366	RmYN05 strain bat/Yunnan/RmYN05/2020	Bat	Yes
MW719567.1	280-28956	RhGB01	Bat	Yes
MW703458.1	228-29413	PrC31	Bat	Yes
MT726045.1	262-28911	PREDICT/PRD-0038/AABSMF	Bat	Yes
MT726043.1	262-28908	PREDICT/PDF-2386/OTBA40RSV	Bat	Yes
MT121216.1	146-29319	Pangolin coronavirus isolate MP789	Pangolin	No
MT072864.1	249-29471	Pangolin coronavirus isolate PCoV_GX-P2V	Pangolin	Yes
MT040336.1	267-29479	Pangolin coronavirus isolate PCoV_GX-P5E	Pangolin	Yes
MT040335.1	267-29483	Pangolin coronavirus isolate PCoV_GX-P5L	Pangolin	Yes
MT040334.1	267-29477	Pangolin coronavirus isolate PCoV_GX-P1E	Pangolin	Yes
MT040333.1	267-29482	Pangolin coronavirus isolate PCoV_GX-P4L	Pangolin	Yes
MN996532.2	266-29514	RaTG13	Bat	Yes
MK211378.1	265-29907	BtRs-BetaCoV/YN2018D	Bat	No
MK211377.1	263-29384	BtRs-BetaCoV/YN2018C	Bat	No
MK211376.1	264-29951	BtRs-BetaCoV/YN2018B	Bat	No
MK211374.1	261-29341	BtRs-BetaCoV/SC2018	Bat	No
MG772934.1	265-29369	SL-CoVZXC21	Bat	Yes
MG772933.1	265-29438	SL-CoVZC45	Bat	Yes
LC556375.1	259-29358	Rc-o319 RNA	Bat	Yes
KY938558.1	268-28715	16BO133	Bat	No
KY770860.1	216-29304	Jiyuan-84	Bat	No
KY770859.1	254-29337	Anlong-112	Bat	No
KY770858.1	254-29338	Anlong-103	Bat	No
KY417152.1	265-29430	Rs9401	Bat	Yes
KY417151.1	265-29952	Rs7327	Bat	Yes
KY417150.1	265-29950	Rs4874	Bat	Yes
KY417149.1	265-29386	Rs4255	Bat	Yes
KY417148.1	265-29388	Rs4247	Bat	Yes
KY417147.1	265-29386	Rs4237	Bat	Yes
KY417146.1	265-29428	Rs4231	Bat	Yes
KY417145.1	265-29355	Rf4092	Bat	Yes
KY417144.1	265-29415	Rs4084	Bat	Yes
KY417143.1	265-29386	Rs4081	Bat	Yes
KY417142.1	265-29386	As6526	Bat	Yes
KY352407.1	260-28924	BtKY72	Bat	Yes
KU973692.1	265-29360	F46	Bat	No
KU182964.1	261-28415	JTMC15	Bat	No
KT444582.1	265-29951	SARS-like coronavirus WIV16	Bat	Yes
KP886809.1	264-29368	Bat SARS-like coronavirus YNLF_34C	Bat	Yes
KP886808.1	264-29368	Bat SARS-like coronavirus YNLF_31C	Bat	Yes
KJ473816.1	30-29117	BtRs-BetaCoV/YN2013	Bat	Yes
KJ473815.1	25-29133	BtRs-BetaCoV/GX2013	Bat	Yes
KJ473814.1	205-29311	BtRs-BetaCoV/HuB2013	Bat	Yes
KJ473813.1	31-29114	BtRf-BetaCoV/SX2013	Bat	Yes
KJ473812.1	8-29097	BtRf-BetaCoV/HeB2013	Bat	Yes
KJ473811.1	31-28765	BtRf-BetaCoV/JL2012	Bat	Yes
KF569996.1	272-29446	LYRa11	Bat	Yes
KF367457.1	265-29954	WIV1	Bat	Yes
KC881006.1	265-29430	Rs3367	Bat	Yes
KC881005.1	265-29430	RsSHC014	Bat	Yes
JX993988.1	161-29285	Cp/Yunnan2011	Bat	Yes
JX993987.1	191-29279	Rp/Shaanxi2011	Bat	Yes
GU190215.1	191-28918	BM48-31/BGR/2008		No
GQ153548.1	262-29338	HKU3-13	Bat	Yes
GQ153547.1	262-29365	HKU3-12	Bat	Yes
GQ153546.1	262-29356	HKU3-11	Bat	Yes
GQ153545.1	262-29356	HKU3-10	Bat	Yes
GQ153544.1	262-29356	HKU3-9	Bat	Yes
GQ153543.1	262-29342	HKU3-8	Bat	Yes
GQ153542.1	262-29377	HKU3-7	Bat	Yes
GQ153541.1	262-29365	HKU3-6	Bat	Yes
GQ153540.1	262-29365	HKU3-5	Bat	Yes
GQ153539.1	262-29365	HKU3-4	Bat	Yes
FJ959407.1	194-29355	SARS coronavirus isolate A001	civet	No
FJ588686.1	246-28788	Rs672/2006	Bat	No
DQ648856.1	261-29353	BtCoV/273/2005	Bat	Yes
DQ412043.1	261-29394	Rm1	Bat	Yes
DQ412042.1	261-29349	Rf1	Bat	Yes
DQ084200.1	245-29348	HKU3-3	Bat	Yes
DQ084199.1	245-29348	HKU3-2	Bat	Yes
DQ071615.1	265-29377	Rp3	Bat	Yes
DQ022305.2	262-29365	HKU3-1	Bat	Yes
AY686864.1	224-29376	SARS coronavirus B039	Civet	Yes
AY686863.1	214-29366	SARS coronavirus A022	Civet	Yes
AY613950.1	215-29365	SARS coronavirus PC4-227	Civet	No
AY613949.1	215-29367	SARS coronavirus PC4-136	Civet	No
AY613948.1	215-29367	SARS coronavirus PC4-13	Civet	No
AY572038.1	194-29346	SARS coronavirus civet020	Civet	Yes
AY572035.1	217-29369	SARS coronavirus civet010	Civet	Yes
AY572034.1	239-29391	SARS coronavirus civet007	Civet	Yes
AY515512.1	242-29394	SARS coronavirus HC/SZ/61/03	Civet	No
AY463059.1	186-29309	SARS coronavirus ShanghaiQXC1	Human	Yes
AY390556.1	265-29417	SARS coronavirus GZ02	Human	Yes
AY278741.1	265-29388	SARS coronavirus Urbani	Human	No
AY278489.2	249-29401	SARS coronavirus GD01	Human	Yes
AB257344.1	224-29302	SARS coronavirus Frankfurt	Human	Yes
