## Supplemental File S6 for "Covariance predicts conserved protein residue interactions important to the emergence and continued evolution of SARS-CoV-2 as a human pathogen"

### Sheet: Sheet2
Identified Covariant Pair (Pan and Clinical-Cov)			Total raw count of residue occurence in Pan-CoV analysis		Dominant Variant Occurrence
Pair	Residue 1	Residue 2	Residue 1	Residue 2	Residue 1	Residue 2
[nucleocapsid][390]|[nucleocapsid][413]	[nucleocapsid][390]	[nucleocapsid][413]	812	2266	-	-
[nucleocapsid][405]|[nucleocapsid][413]	[nucleocapsid][405]	[nucleocapsid][413]	708	2266	-	-
[nucleocapsid][409]|[nucleocapsid][413]	[nucleocapsid][409]	[nucleocapsid][413]	877	2266	-	-
[Spike][142]|[Spike][145]	[Spike][142]	[Spike][145]	716	457	Omicron	Omicron:Mu
[nucleocapsid][400]|[nucleocapsid][413]	[nucleocapsid][400]	[nucleocapsid][413]	712	2266	-	-
[Spike][181]|[Spike][184]	[Spike][181]	[Spike][184]	509	900	-	-
[Spike][182]|[Spike][184]	[Spike][182]	[Spike][184]	531	900	-	-
[Spike][184]|[Spike][185]	[Spike][184]	[Spike][185]	900	704	-	-
[Spike][184]|[Spike][187]	[Spike][184]	[Spike][187]	900	173	-	-
[Spike][184]|[Spike][196]	[Spike][184]	[Spike][196]	900	428	-	-
[Spike][184]|[Spike][200]	[Spike][184]	[Spike][200]	900	238	-	-
[Spike][240]|[envelope][69]	[Spike][240]	[envelope][69]	148	1857	-	-
[Spike][241]|[envelope][69]	[Spike][241]	[envelope][69]	138	1857	V2	-
[3a][119]|[3a][120]	[3a][119]	[3a][120]	264	161	-	-
[3a][12]|[3a][15]	[3a][12]	[3a][15]	214	1225	-	-
[3a][13]|[3a][15]	[3a][13]	[3a][15]	836	1225	-	-
[3a][15]|[3a][16]	[3a][15]	[3a][16]	1225	430	-	-
[3a][16]|[3a][17]	[3a][16]	[3a][17]	430	934	-	-
[3a][19]|[3a][21]	[3a][19]	[3a][21]	1127	838	-	-
[3a][21]|[3a][22]	[3a][21]	[3a][22]	838	807	-	-
[3a][23]|[3a][24]	[3a][23]	[3a][24]	345	1273	-	-
[3a][23]|[3a][25]	[3a][23]	[3a][25]	345	557	-	-
[3a][236]|[3a][237]	[3a][236]	[3a][237]	1032	647	-	-
[3a][238]|[3a][239]	[3a][238]	[3a][239]	803	867	-	-
[3a][238]|[3a][240]	[3a][238]	[3a][240]	803	944	-	-
[3a][239]|[3a][240]	[3a][239]	[3a][240]	867	944	-	-
[3a][24]|[3a][25]	[3a][24]	[3a][25]	1273	557	-	-
[3a][24]|[3a][26]	[3a][24]	[3a][26]	1273	951	-	Delta
[3a][24]|[3a][27]	[3a][24]	[3a][27]	1273	859	-	-
[3a][240]|[3a][241]	[3a][240]	[3a][241]	944	476	-	-
[3a][241]|[3a][242]	[3a][241]	[3a][242]	476	379	-	-
[3a][25]|[3a][26]	[3a][25]	[3a][26]	557	951	-	Delta
[3a][258]|[3a][259]	[3a][258]	[3a][259]	207	204	Mu	-
[3a][258]|[3a][260]	[3a][258]	[3a][260]	207	209	Mu	-
[3a][258]|[3a][261]	[3a][258]	[3a][261]	207	783	Mu	-
[3a][258]|[3a][269]	[3a][258]	[3a][269]	207	341	Mu	-
[3a][259]|[3a][260]	[3a][259]	[3a][260]	204	209	-	-
[3a][259]|[3a][261]	[3a][259]	[3a][261]	204	783	-	-
[3a][259]|[3a][269]	[3a][259]	[3a][269]	204	341	-	-
[3a][26]|[3a][27]	[3a][26]	[3a][27]	951	859	Delta	-
[3a][26]|[nucleocapsid][63]	[3a][26]	[nucleocapsid][63]	951	988	Delta	Delta
[3a][260]|[3a][261]	[3a][260]	[3a][261]	209	783	-	-
[3a][260]|[3a][269]	[3a][260]	[3a][269]	209	341	-	-
[3a][261]|[3a][269]	[3a][261]	[3a][269]	783	341	-	-
[3a][27]|[3a][28]	[3a][27]	[3a][28]	859	654	-	-
[3a][27]|[3a][29]	[3a][27]	[3a][29]	859	506	-	-
[3a][27]|[3a][30]	[3a][27]	[3a][30]	859	677	-	-
[3a][28]|[3a][29]	[3a][28]	[3a][29]	654	506	-	-
[3a][28]|[3a][30]	[3a][28]	[3a][30]	654	677	-	-
[nsp1][102]|[nucleocapsid][212]	[nsp1][102]	[nucleocapsid][212]	644	1079	-	-
[nsp1][147]|[nsp1][150]	[nsp1][147]	[nsp1][150]	444	531	-	-
[nsp1][147]|[nsp16][141]	[nsp1][147]	[nsp16][141]	444	435	-	-
[nsp1][166]|[nsp1][174]	[nsp1][166]	[nsp1][174]	161	708	-	-
[nsp1][169]|[nsp1][170]	[nsp1][169]	[nsp1][170]	278	873	-	-
[nsp1][170]|[nsp1][174]	[nsp1][170]	[nsp1][174]	873	708	-	-
[nsp1][170]|[nsp3][1522]	[nsp1][170]	[nsp3][1522]	873	798	-	-
[nsp1][170]|[Spike][1260]	[nsp1][170]	[Spike][1260]	873	333	-	-
[nsp1][78]|[nsp3][1183]	[nsp1][78]	[nsp3][1183]	1050	786	-	-
[nsp1][84]|[nsp1][85]	[nsp1][84]	[nsp1][85]	621	750	-	-
[nsp1][93]|[nsp3][10]	[nsp1][93]	[nsp3][10]	53	95	-	-
[nsp15][223]|[nucleocapsid][122]	[nsp15][223]	[nucleocapsid][122]	1035	391	-	-
[nsp16][287]|[Spike][161]	[nsp16][287]	[Spike][161]	40	942	-	-
[nsp2][261]|[nsp2][573]	[nsp2][261]	[nsp2][573]	420	1024	-	-
[nsp2][269]|[nsp12][229]	[nsp2][269]	[nsp12][229]	1087	769	-	-
[nsp2][269]|[nsp3][1297]	[nsp2][269]	[nsp3][1297]	1087	1106	-	-
[nsp2][269]|[Spike][306]	[nsp2][269]	[Spike][306]	1087	637	-	-
[nsp2][269]|[Spike][839]	[nsp2][269]	[Spike][839]	1087	402	-	-
[nsp2][336]|[nsp2][337]	[nsp2][336]	[nsp2][337]	825	571	-	-
[nsp2][336]|[nsp2][339]	[nsp2][336]	[nsp2][339]	825	501	-	-
[nsp2][336]|[Spike][164]	[nsp2][336]	[Spike][164]	825	698	-	-
[nsp2][346]|[nsp2][349]	[nsp2][346]	[nsp2][349]	716	159	-	-
[nsp2][347]|[nsp2][349]	[nsp2][347]	[nsp2][349]	307	159	-	-
[nsp2][36]|[Spike][702]	[nsp2][36]	[Spike][702]	528	570	-	-
[nsp2][387]|[nucleocapsid][6]	[nsp2][387]	[nucleocapsid][6]	811	842	-	-
[nsp2][448]|[nsp3][1799]	[nsp2][448]	[nsp3][1799]	716	1005	-	-
[nsp2][474]|[nsp3][387]	[nsp2][474]	[nsp3][387]	540	689	-	-
[nsp2][519]|[nsp3][406]	[nsp2][519]	[nsp3][406]	397	1114	-	-
[nsp2][530]|[nsp2][531]	[nsp2][530]	[nsp2][531]	810	677	-	-
[nsp2][530]|[nsp2][532]	[nsp2][530]	[nsp2][532]	810	836	-	-
[nsp2][531]|[nsp2][532]	[nsp2][531]	[nsp2][532]	677	836	-	-
[nsp2][539]|[nsp2][541]	[nsp2][539]	[nsp2][541]	863	248	-	-
[nsp2][539]|[nsp2][542]	[nsp2][539]	[nsp2][542]	863	620	-	-
[nsp2][539]|[nsp2][544]	[nsp2][539]	[nsp2][544]	863	725	-	-
[nsp2][539]|[nsp2][546]	[nsp2][539]	[nsp2][546]	863	869	-	-
[nsp2][542]|[nsp2][544]	[nsp2][542]	[nsp2][544]	620	725	-	-
[nsp2][543]|[nsp2][544]	[nsp2][543]	[nsp2][544]	480	725	-	-
[nsp2][544]|[nsp2][546]	[nsp2][544]	[nsp2][546]	725	869	-	-
[nsp2][544]|[nsp2][547]	[nsp2][544]	[nsp2][547]	725	1175	-	-
[nsp2][545]|[nsp2][546]	[nsp2][545]	[nsp2][546]	268	869	-	-
[nsp2][545]|[nsp2][547]	[nsp2][545]	[nsp2][547]	268	1175	-	-
[nsp2][546]|[nsp2][547]	[nsp2][546]	[nsp2][547]	869	1175	-	-
[nsp2][626]|[nsp6][220]	[nsp2][626]	[nsp6][220]	836	809	-	-
[nsp3][118]|[nsp3][126]	[nsp3][118]	[nsp3][126]	343	570	-	-
[nsp3][1214]|[nsp3][1216]	[nsp3][1214]	[nsp3][1216]	145	152	-	-
[nsp3][1214]|[nsp3][1225]	[nsp3][1214]	[nsp3][1225]	145	1049	-	-
[nsp3][1216]|[nsp3][1225]	[nsp3][1216]	[nsp3][1225]	152	1049	-	-
[nsp3][122]|[nsp3][123]	[nsp3][122]	[nsp3][123]	16	23	-	-
[nsp3][122]|[nsp3][128]	[nsp3][122]	[nsp3][128]	16	1111	-	-
[nsp3][1228]|[nsp4][167]	[nsp3][1228]	[nsp4][167]	284	344	-	-
[nsp3][1242]|[nsp3][1247]	[nsp3][1242]	[nsp3][1247]	712	751	-	-
[nsp3][1242]|[nsp3][1256]	[nsp3][1242]	[nsp3][1256]	712	808	-	-
[nsp3][1244]|[nsp3][1257]	[nsp3][1244]	[nsp3][1257]	341	711	-	-
[nsp3][1247]|[nsp3][1256]	[nsp3][1247]	[nsp3][1256]	751	808	-	-
[nsp3][1247]|[nsp3][1257]	[nsp3][1247]	[nsp3][1257]	751	711	-	-
[nsp3][125]|[nsp3][127]	[nsp3][125]	[nsp3][127]	749	1045	-	80Y
[nsp3][125]|[nsp3][128]	[nsp3][125]	[nsp3][128]	749	1111	-	-
[nsp3][125]|[nsp3][129]	[nsp3][125]	[nsp3][129]	749	1086	-	-
[nsp3][1256]|[nsp3][1257]	[nsp3][1256]	[nsp3][1257]	808	711	-	-
[nsp3][126]|[nsp3][127]	[nsp3][126]	[nsp3][127]	570	1045	-	80Y
[nsp3][126]|[nsp3][128]	[nsp3][126]	[nsp3][128]	570	1111	-	-
[nsp3][126]|[nsp3][129]	[nsp3][126]	[nsp3][129]	570	1086	-	-
[nsp3][126]|[nsp3][135]	[nsp3][126]	[nsp3][135]	570	675	-	-
[nsp3][1264]|[nsp3][1266]	[nsp3][1264]	[nsp3][1266]	723	1036	-	Omicron
[nsp3][1266]|[nsp3][1268]	[nsp3][1266]	[nsp3][1268]	1036	512	Omicron	-
[nsp3][127]|[nsp3][128]	[nsp3][127]	[nsp3][128]	1045	1111	80Y	-
[nsp3][127]|[nsp3][129]	[nsp3][127]	[nsp3][129]	1045	1086	80Y	-
[nsp3][127]|[nsp3][135]	[nsp3][127]	[nsp3][135]	1045	675	80Y	-
[nsp3][128]|[nsp3][129]	[nsp3][128]	[nsp3][129]	1111	1086	-	-
[nsp3][128]|[nsp3][135]	[nsp3][128]	[nsp3][135]	1111	675	-	-
[nsp3][129]|[nsp3][135]	[nsp3][129]	[nsp3][135]	1086	675	-	-
[nsp3][1297]|[Spike][306]	[nsp3][1297]	[Spike][306]	1106	637	-	-
[nsp3][1297]|[Spike][839]	[nsp3][1297]	[Spike][839]	1106	402	-	-
[nsp3][1318]|[nsp3][1319]	[nsp3][1318]	[nsp3][1319]	997	810	-	-
[nsp3][1322]|[nsp3][1329]	[nsp3][1322]	[nsp3][1329]	1122	805	-	-
[nsp3][1322]|[nsp3][1330]	[nsp3][1322]	[nsp3][1330]	1122	1049	-	-
[nsp3][1322]|[nsp3][1331]	[nsp3][1322]	[nsp3][1331]	1122	638	-	-
[nsp3][1324]|[nsp3][1329]	[nsp3][1324]	[nsp3][1329]	644	805	-	-
[nsp3][1324]|[nsp3][1330]	[nsp3][1324]	[nsp3][1330]	644	1049	-	-
[nsp3][1324]|[nsp3][1331]	[nsp3][1324]	[nsp3][1331]	644	638	-	-
[nsp3][1329]|[nsp3][1330]	[nsp3][1329]	[nsp3][1330]	805	1049	-	-
[nsp3][1329]|[nsp3][1331]	[nsp3][1329]	[nsp3][1331]	805	638	-	-
[nsp3][1330]|[nsp3][1331]	[nsp3][1330]	[nsp3][1331]	1049	638	-	-
[nsp3][1347]|[nsp6][192]	[nsp3][1347]	[nsp6][192]	834	825	-	-
[nsp3][1389]|[nsp4][183]	[nsp3][1389]	[nsp4][183]	1213	838	-	-
[nsp3][1505]|[nsp3][1506]	[nsp3][1505]	[nsp3][1506]	269	749	-	-
[nsp3][1514]|[nsp3][1518]	[nsp3][1514]	[nsp3][1518]	780	781	-	-
[nsp3][1522]|[nsp3][1526]	[nsp3][1522]	[nsp3][1526]	798	1265	-	-
[nsp3][1526]|[nsp3][1528]	[nsp3][1526]	[nsp3][1528]	1265	332	-	-
[nsp3][1531]|[nsp3][1534]	[nsp3][1531]	[nsp3][1534]	837	965	-	-
[nsp3][1537]|[nsp3][1542]	[nsp3][1537]	[nsp3][1542]	94	105	-	-
[nsp3][1538]|[nsp3][1541]	[nsp3][1538]	[nsp3][1541]	1031	342	-	-
[nsp3][166]|[nsp3][167]	[nsp3][166]	[nsp3][167]	1080	685	-	-
[nsp3][166]|[nsp3][168]	[nsp3][166]	[nsp3][168]	1080	370	-	-
[nsp3][166]|[nsp3][169]	[nsp3][166]	[nsp3][169]	1080	542	-	-
[nsp3][166]|[nsp3][170]	[nsp3][166]	[nsp3][170]	1080	661	-	-
[nsp3][166]|[nsp3][171]	[nsp3][166]	[nsp3][171]	1080	532	-	-
[nsp3][167]|[nsp3][170]	[nsp3][167]	[nsp3][170]	685	661	-	-
[nsp3][168]|[nsp3][169]	[nsp3][168]	[nsp3][169]	370	542	-	-
[nsp3][169]|[nsp3][170]	[nsp3][169]	[nsp3][170]	542	661	-	-
[nsp3][170]|[nsp3][171]	[nsp3][170]	[nsp3][171]	661	532	-	-
[nsp3][185]|[nsp3][186]	[nsp3][185]	[nsp3][186]	677	577	-	-
[nsp3][185]|[nsp3][188]	[nsp3][185]	[nsp3][188]	677	758	-	-
[nsp3][185]|[nsp3][189]	[nsp3][185]	[nsp3][189]	677	504	-	-
[nsp3][185]|[nsp3][190]	[nsp3][185]	[nsp3][190]	677	489	-	-
[nsp3][186]|[nsp3][188]	[nsp3][186]	[nsp3][188]	577	758	-	-
[nsp3][186]|[nsp3][189]	[nsp3][186]	[nsp3][189]	577	504	-	-
[nsp3][186]|[nsp3][190]	[nsp3][186]	[nsp3][190]	577	489	-	-
[nsp3][188]|[nsp3][189]	[nsp3][188]	[nsp3][189]	758	504	-	-
[nsp3][188]|[nsp3][190]	[nsp3][188]	[nsp3][190]	758	489	-	-
[nsp3][189]|[nsp3][190]	[nsp3][189]	[nsp3][190]	504	489	-	-
[nsp3][191]|[nsp3][192]	[nsp3][191]	[nsp3][192]	853	29	-	-
[nsp3][191]|[nsp3][193]	[nsp3][191]	[nsp3][193]	853	282	-	-
[nsp3][191]|[nsp3][194]	[nsp3][191]	[nsp3][194]	853	677	-	-
[nsp3][191]|[nsp3][195]	[nsp3][191]	[nsp3][195]	853	668	-	-
[nsp3][191]|[nsp3][196]	[nsp3][191]	[nsp3][196]	853	321	-	-
[nsp3][191]|[nsp3][198]	[nsp3][191]	[nsp3][198]	853	308	-	-
[nsp3][192]|[nsp3][195]	[nsp3][192]	[nsp3][195]	29	668	-	-
[nsp3][192]|[nsp3][196]	[nsp3][192]	[nsp3][196]	29	321	-	-
[nsp3][192]|[nsp3][198]	[nsp3][192]	[nsp3][198]	29	308	-	-
[nsp3][193]|[nsp3][194]	[nsp3][193]	[nsp3][194]	282	677	-	-
[nsp3][193]|[nsp3][195]	[nsp3][193]	[nsp3][195]	282	668	-	-
[nsp3][193]|[nsp3][196]	[nsp3][193]	[nsp3][196]	282	321	-	-
[nsp3][194]|[nsp3][196]	[nsp3][194]	[nsp3][196]	677	321	-	-
[nsp3][195]|[nsp3][196]	[nsp3][195]	[nsp3][196]	668	321	-	-
[nsp3][195]|[nsp3][198]	[nsp3][195]	[nsp3][198]	668	308	-	-
[nsp3][196]|[nsp3][198]	[nsp3][196]	[nsp3][198]	321	308	-	-
[nsp3][196]|[nsp3][199]	[nsp3][196]	[nsp3][199]	321	570	-	-
[nsp3][196]|[nsp3][201]	[nsp3][196]	[nsp3][201]	321	602	-	-
[nsp3][198]|[nsp3][199]	[nsp3][198]	[nsp3][199]	308	570	-	-
[nsp3][198]|[nsp3][200]	[nsp3][198]	[nsp3][200]	308	798	-	-
[nsp3][198]|[nsp3][201]	[nsp3][198]	[nsp3][201]	308	602	-	-
[nsp3][199]|[nsp3][200]	[nsp3][199]	[nsp3][200]	570	798	-	-
[nsp3][200]|[nsp3][201]	[nsp3][200]	[nsp3][201]	798	602	-	-
[nsp3][237]|[Spike][145]	[nsp3][237]	[Spike][145]	439	457	Mu	Omicron:Mu
[nsp3][246]|[nsp3][263]	[nsp3][246]	[nsp3][263]	711	810	-	-
[nsp3][322]|[nsp3][323]	[nsp3][322]	[nsp3][323]	929	1207	-	-
[nsp3][370]|[nucleocapsid][80]	[nsp3][370]	[nucleocapsid][80]	666	272	V3	V3
[nsp3][370]|[Spike][137]	[nsp3][370]	[Spike][137]	666	342	V3	-
[nsp3][370]|[Spike][484]	[nsp3][370]	[Spike][484]	666	433	V3	V3:V2:Omicron:Mu:Iota
[nsp3][374]|[nsp3][1264]	[nsp3][374]	[nsp3][1264]	1184	723	-	-
[nsp3][382]|[Spike][69]	[nsp3][382]	[Spike][69]	805	271	-	V1:Omicron
[nsp3][387]|[nsp3][388]	[nsp3][387]	[nsp3][388]	689	497	-	-
[nsp3][387]|[nsp3][389]	[nsp3][387]	[nsp3][389]	689	653	-	-
[nsp3][387]|[nsp3][394]	[nsp3][387]	[nsp3][394]	689	398	-	-
[nsp3][387]|[nsp3][395]	[nsp3][387]	[nsp3][395]	689	359	-	-
[nsp3][388]|[nsp3][389]	[nsp3][388]	[nsp3][389]	497	653	-	-
[nsp3][388]|[nsp3][394]	[nsp3][388]	[nsp3][394]	497	398	-	-
[nsp3][389]|[nsp3][395]	[nsp3][389]	[nsp3][395]	653	359	-	-
[nsp3][390]|[nsp3][391]	[nsp3][390]	[nsp3][391]	359	262	-	-
[nsp3][390]|[nsp3][392]	[nsp3][390]	[nsp3][392]	359	420	-	-
[nsp3][394]|[nsp3][396]	[nsp3][394]	[nsp3][396]	398	783	-	-
[nsp3][395]|[nsp3][396]	[nsp3][395]	[nsp3][396]	359	783	-	-
[nsp3][406]|[3a][210]	[nsp3][406]	[3a][210]	1114	834	-	-
[nsp3][411]|[nsp3][412]	[nsp3][411]	[nsp3][412]	471	827	-	-
[nsp3][51]|[nsp3][59]	[nsp3][51]	[nsp3][59]	1095	603	-	-
[nsp3][837]|[Spike][701]	[nsp3][837]	[Spike][701]	244	333	V2	V2:Iota
[nsp3][861]|[3a][104]	[nsp3][861]	[3a][104]	1058	556	-	-
[nsp3][915]|[Spike][143]	[nsp3][915]	[Spike][143]	725	665	-	Omicron
[nsp3][995]|[nsp3][996]	[nsp3][995]	[nsp3][996]	1023	355	-	-
[nsp4][167]|[nucleocapsid][377]	[nsp4][167]	[nucleocapsid][377]	344	34	-	Robin1:Pelican:Delta:80Y
[nsp4][167]|[Spike][142]	[nsp4][167]	[Spike][142]	344	716	-	Omicron
[nsp4][167]|[Spike][19]	[nsp4][167]	[Spike][19]	344	1068	-	Delta:Omicron
[nsp4][167]|[Spike][478]	[nsp4][167]	[Spike][478]	344	783	-	Omicron:Delta
[nsp6][100]|[nsp6][101]	[nsp6][100]	[nsp6][101]	676	1048	-	-
[nsp6][163]|[nsp13][141]	[nsp6][163]	[nsp13][141]	225	333	-	-
[nsp6][278]|[3a][104]	[nsp6][278]	[3a][104]	245	556	-	-
[nucleocapsid][212]|[nucleocapsid][213]	[nucleocapsid][212]	[nucleocapsid][213]	1079	969	-	-
[nucleocapsid][375]|[nucleocapsid][376]	[nucleocapsid][375]	[nucleocapsid][376]	468	647	-	EU2
[nucleocapsid][375]|[nucleocapsid][377]	[nucleocapsid][375]	[nucleocapsid][377]	468	34	-	Robin1:Pelican:Delta:80Y
[nucleocapsid][375]|[nucleocapsid][378]	[nucleocapsid][375]	[nucleocapsid][378]	468	43	-	-
[nucleocapsid][375]|[nucleocapsid][379]	[nucleocapsid][375]	[nucleocapsid][379]	468	786	-	-
[nucleocapsid][376]|[nucleocapsid][377]	[nucleocapsid][376]	[nucleocapsid][377]	647	34	EU2	Robin1:Pelican:Delta:80Y
[nucleocapsid][376]|[nucleocapsid][378]	[nucleocapsid][376]	[nucleocapsid][378]	647	43	EU2	-
[nucleocapsid][376]|[nucleocapsid][379]	[nucleocapsid][376]	[nucleocapsid][379]	647	786	EU2	-
[nucleocapsid][376]|[nucleocapsid][381]	[nucleocapsid][376]	[nucleocapsid][381]	647	703	EU2	-
[nucleocapsid][377]|[nucleocapsid][378]	[nucleocapsid][377]	[nucleocapsid][378]	34	43	Robin1:Pelican:Delta:80Y	-
[nucleocapsid][378]|[nucleocapsid][379]	[nucleocapsid][378]	[nucleocapsid][379]	43	786	-	-
[nucleocapsid][379]|[nucleocapsid][381]	[nucleocapsid][379]	[nucleocapsid][381]	786	703	-	-
[nucleocapsid][390]|[nucleocapsid][400]	[nucleocapsid][390]	[nucleocapsid][400]	812	712	-	-
[nucleocapsid][390]|[nucleocapsid][405]	[nucleocapsid][390]	[nucleocapsid][405]	812	708	-	-
[nucleocapsid][390]|[nucleocapsid][409]	[nucleocapsid][390]	[nucleocapsid][409]	812	877	-	-
[nucleocapsid][400]|[nucleocapsid][405]	[nucleocapsid][400]	[nucleocapsid][405]	712	708	-	-
[nucleocapsid][400]|[nucleocapsid][409]	[nucleocapsid][400]	[nucleocapsid][409]	712	877	-	-
[nucleocapsid][405]|[nucleocapsid][409]	[nucleocapsid][405]	[nucleocapsid][409]	708	877	-	-
[nucleocapsid][412]|[nucleocapsid][414]	[nucleocapsid][412]	[nucleocapsid][414]	225	226	-	-
[Spike][10]|[Spike][11]	[Spike][10]	[Spike][11]	163	1160	-	-
[Spike][10]|[Spike][12]	[Spike][10]	[Spike][12]	163	578	-	-
[Spike][10]|[Spike][13]	[Spike][10]	[Spike][13]	163	891	-	EU1
[Spike][108]|[Spike][110]	[Spike][108]	[Spike][110]	480	482	-	-
[Spike][11]|[Spike][12]	[Spike][11]	[Spike][12]	1160	578	-	-
[Spike][11]|[Spike][13]	[Spike][11]	[Spike][13]	1160	891	-	EU1
[Spike][110]|[Spike][111]	[Spike][110]	[Spike][111]	482	583	-	-
[Spike][110]|[Spike][113]	[Spike][110]	[Spike][113]	482	209	-	-
[Spike][110]|[Spike][114]	[Spike][110]	[Spike][114]	482	127	-	-
[Spike][110]|[Spike][117]	[Spike][110]	[Spike][117]	482	935	-	-
[Spike][110]|[Spike][118]	[Spike][110]	[Spike][118]	482	58	-	-
[Spike][110]|[Spike][127]	[Spike][110]	[Spike][127]	482	245	-	-
[Spike][110]|[Spike][130]	[Spike][110]	[Spike][130]	482	196	-	-
[Spike][111]|[Spike][113]	[Spike][111]	[Spike][113]	583	209	-	-
[Spike][111]|[Spike][114]	[Spike][111]	[Spike][114]	583	127	-	-
[Spike][111]|[Spike][117]	[Spike][111]	[Spike][117]	583	935	-	-
[Spike][111]|[Spike][119]	[Spike][111]	[Spike][119]	583	482	-	-
[Spike][111]|[Spike][120]	[Spike][111]	[Spike][120]	583	614	-	-
[Spike][111]|[Spike][125]	[Spike][111]	[Spike][125]	583	267	-	-
[Spike][111]|[Spike][127]	[Spike][111]	[Spike][127]	583	245	-	-
[Spike][111]|[Spike][130]	[Spike][111]	[Spike][130]	583	196	-	-
[Spike][113]|[Spike][114]	[Spike][113]	[Spike][114]	209	127	-	-
[Spike][113]|[Spike][117]	[Spike][113]	[Spike][117]	209	935	-	-
[Spike][113]|[Spike][125]	[Spike][113]	[Spike][125]	209	267	-	-
[Spike][113]|[Spike][127]	[Spike][113]	[Spike][127]	209	245	-	-
[Spike][113]|[Spike][128]	[Spike][113]	[Spike][128]	209	19	-	-
[Spike][113]|[Spike][130]	[Spike][113]	[Spike][130]	209	196	-	-
[Spike][114]|[Spike][117]	[Spike][114]	[Spike][117]	127	935	-	-
[Spike][114]|[Spike][125]	[Spike][114]	[Spike][125]	127	267	-	-
[Spike][114]|[Spike][130]	[Spike][114]	[Spike][130]	127	196	-	-
[Spike][117]|[Spike][120]	[Spike][117]	[Spike][120]	935	614	-	-
[Spike][117]|[Spike][123]	[Spike][117]	[Spike][123]	935	753	-	-
[Spike][117]|[Spike][125]	[Spike][117]	[Spike][125]	935	267	-	-
[Spike][117]|[Spike][127]	[Spike][117]	[Spike][127]	935	245	-	-
[Spike][117]|[Spike][130]	[Spike][117]	[Spike][130]	935	196	-	-
[Spike][119]|[Spike][120]	[Spike][119]	[Spike][120]	482	614	-	-
[Spike][119]|[Spike][123]	[Spike][119]	[Spike][123]	482	753	-	-
[Spike][119]|[Spike][124]	[Spike][119]	[Spike][124]	482	120	-	-
[Spike][119]|[Spike][125]	[Spike][119]	[Spike][125]	482	267	-	-
[Spike][119]|[Spike][127]	[Spike][119]	[Spike][127]	482	245	-	-
[Spike][12]|[Spike][13]	[Spike][12]	[Spike][13]	578	891	-	EU1
[Spike][120]|[Spike][126]	[Spike][120]	[Spike][126]	614	149	-	-
[Spike][120]|[Spike][130]	[Spike][120]	[Spike][130]	614	196	-	-
[Spike][123]|[Spike][124]	[Spike][123]	[Spike][124]	753	120	-	-
[Spike][123]|[Spike][127]	[Spike][123]	[Spike][127]	753	245	-	-
[Spike][123]|[Spike][129]	[Spike][123]	[Spike][129]	753	471	-	-
[Spike][1230]|[Spike][1231]	[Spike][1230]	[Spike][1231]	208	717	-	-
[Spike][1231]|[Spike][1236]	[Spike][1231]	[Spike][1236]	717	156	-	-
[Spike][1231]|[Spike][1237]	[Spike][1231]	[Spike][1237]	717	156	-	-
[Spike][1236]|[Spike][1237]	[Spike][1236]	[Spike][1237]	156	156	-	-
[Spike][124]|[Spike][125]	[Spike][124]	[Spike][125]	120	267	-	-
[Spike][124]|[Spike][127]	[Spike][124]	[Spike][127]	120	245	-	-
[Spike][124]|[Spike][129]	[Spike][124]	[Spike][129]	120	471	-	-
[Spike][1244]|[Spike][1247]	[Spike][1244]	[Spike][1247]	240	1089	-	-
[Spike][125]|[Spike][126]	[Spike][125]	[Spike][126]	267	149	-	-
[Spike][125]|[Spike][127]	[Spike][125]	[Spike][127]	267	245	-	-
[Spike][125]|[Spike][129]	[Spike][125]	[Spike][129]	267	471	-	-
[Spike][125]|[Spike][130]	[Spike][125]	[Spike][130]	267	196	-	-
[Spike][127]|[Spike][128]	[Spike][127]	[Spike][128]	245	19	-	-
[Spike][127]|[Spike][129]	[Spike][127]	[Spike][129]	245	471	-	-
[Spike][127]|[Spike][130]	[Spike][127]	[Spike][130]	245	196	-	-
[Spike][13]|[Spike][152]	[Spike][13]	[Spike][152]	891	198	EU1	Epsilon
[Spike][134]|[nucleocapsid][80]	[Spike][134]	[nucleocapsid][80]	257	272	-	V3
[Spike][134]|[Spike][135]	[Spike][134]	[Spike][135]	257	465	-	-
[Spike][134]|[Spike][137]	[Spike][134]	[Spike][137]	257	342	-	-
[Spike][134]|[Spike][138]	[Spike][134]	[Spike][138]	257	690	-	V3
[Spike][135]|[Spike][137]	[Spike][135]	[Spike][137]	465	342	-	-
[Spike][137]|[Spike][138]	[Spike][137]	[Spike][138]	342	690	-	V3
[Spike][14]|[Spike][15]	[Spike][14]	[Spike][15]	903	165	-	-
[Spike][14]|[Spike][16]	[Spike][14]	[Spike][16]	903	1051	-	-
[Spike][140]|[Spike][141]	[Spike][140]	[Spike][141]	744	338	-	-
[Spike][142]|[3a][26]	[Spike][142]	[3a][26]	716	951	Omicron	Delta
[Spike][142]|[nucleocapsid][63]	[Spike][142]	[nucleocapsid][63]	716	988	Omicron	Delta
[Spike][142]|[Spike][155]	[Spike][142]	[Spike][155]	716	450	Omicron	-
[Spike][142]|[Spike][158]	[Spike][142]	[Spike][158]	716	590	Omicron	Delta
[Spike][142]|[Spike][212]	[Spike][142]	[Spike][212]	716	109	Omicron	Omicron
[Spike][142]|[Spike][449]	[Spike][142]	[Spike][449]	716	552	Omicron	-
[Spike][142]|[Spike][478]	[Spike][142]	[Spike][478]	716	783	Omicron	Omicron:Delta
[Spike][143]|[Spike][144]	[Spike][143]	[Spike][144]	665	836	Omicron	V1:Omicron:Mu
[Spike][145]|[Spike][346]	[Spike][145]	[Spike][346]	457	98	Omicron:Mu	Mu
[Spike][147]|[Spike][148]	[Spike][147]	[Spike][148]	817	951	-	-
[Spike][148]|[Spike][149]	[Spike][148]	[Spike][149]	951	321	-	-
[Spike][149]|[Spike][150]	[Spike][149]	[Spike][150]	321	114	-	-
[Spike][153]|[Spike][154]	[Spike][153]	[Spike][154]	450	338	-	-
[Spike][153]|[Spike][155]	[Spike][153]	[Spike][155]	450	450	-	-
[Spike][153]|[Spike][156]	[Spike][153]	[Spike][156]	450	765	-	Delta
[Spike][153]|[Spike][157]	[Spike][153]	[Spike][157]	450	765	-	Delta
[Spike][154]|[Spike][155]	[Spike][154]	[Spike][155]	338	450	-	-
[Spike][154]|[Spike][484]	[Spike][154]	[Spike][484]	338	433	-	V3:V2:Omicron:Mu:Iota
[Spike][155]|[3a][104]	[Spike][155]	[3a][104]	450	556	-	-
[Spike][155]|[Spike][156]	[Spike][155]	[Spike][156]	450	765	-	Delta
[Spike][155]|[Spike][157]	[Spike][155]	[Spike][157]	450	765	-	Delta
[Spike][155]|[Spike][158]	[Spike][155]	[Spike][158]	450	590	-	Delta
[Spike][156]|[Spike][157]	[Spike][156]	[Spike][157]	765	765	Delta	Delta
[Spike][158]|[Spike][478]	[Spike][158]	[Spike][478]	590	783	Delta	Omicron:Delta
[Spike][159]|[Spike][160]	[Spike][159]	[Spike][160]	140	188	-	-
[Spike][159]|[Spike][162]	[Spike][159]	[Spike][162]	140	172	-	-
[Spike][16]|[Spike][17]	[Spike][16]	[Spike][17]	1051	313	-	-
[Spike][160]|[Spike][162]	[Spike][160]	[Spike][162]	188	172	-	-
[Spike][161]|[Spike][163]	[Spike][161]	[Spike][163]	942	691	-	-
[Spike][161]|[Spike][164]	[Spike][161]	[Spike][164]	942	698	-	-
[Spike][163]|[Spike][164]	[Spike][163]	[Spike][164]	691	698	-	-
[Spike][164]|[Spike][173]	[Spike][164]	[Spike][173]	698	337	-	-
[Spike][168]|[Spike][169]	[Spike][168]	[Spike][169]	148	699	-	-
[Spike][168]|[Spike][170]	[Spike][168]	[Spike][170]	148	200	-	-
[Spike][168]|[Spike][172]	[Spike][168]	[Spike][172]	148	228	-	-
[Spike][169]|[Spike][170]	[Spike][169]	[Spike][170]	699	200	-	-
[Spike][169]|[Spike][171]	[Spike][169]	[Spike][171]	699	191	-	-
[Spike][169]|[Spike][172]	[Spike][169]	[Spike][172]	699	228	-	-
[Spike][169]|[Spike][173]	[Spike][169]	[Spike][173]	699	337	-	-
[Spike][169]|[Spike][175]	[Spike][169]	[Spike][175]	699	135	-	-
[Spike][169]|[Spike][176]	[Spike][169]	[Spike][176]	699	610	-	-
[Spike][169]|[Spike][177]	[Spike][169]	[Spike][177]	699	523	-	-
[Spike][169]|[Spike][178]	[Spike][169]	[Spike][178]	699	209	-	-
[Spike][170]|[Spike][171]	[Spike][170]	[Spike][171]	200	191	-	-
[Spike][170]|[Spike][172]	[Spike][170]	[Spike][172]	200	228	-	-
[Spike][170]|[Spike][173]	[Spike][170]	[Spike][173]	200	337	-	-
[Spike][170]|[Spike][176]	[Spike][170]	[Spike][176]	200	610	-	-
[Spike][171]|[Spike][172]	[Spike][171]	[Spike][172]	191	228	-	-
[Spike][171]|[Spike][173]	[Spike][171]	[Spike][173]	191	337	-	-
[Spike][171]|[Spike][175]	[Spike][171]	[Spike][175]	191	135	-	-
[Spike][171]|[Spike][176]	[Spike][171]	[Spike][176]	191	610	-	-
[Spike][171]|[Spike][178]	[Spike][171]	[Spike][178]	191	209	-	-
[Spike][172]|[Spike][173]	[Spike][172]	[Spike][173]	228	337	-	-
[Spike][172]|[Spike][176]	[Spike][172]	[Spike][176]	228	610	-	-
[Spike][173]|[Spike][175]	[Spike][173]	[Spike][175]	337	135	-	-
[Spike][173]|[Spike][176]	[Spike][173]	[Spike][176]	337	610	-	-
[Spike][173]|[Spike][177]	[Spike][173]	[Spike][177]	337	523	-	-
[Spike][173]|[Spike][178]	[Spike][173]	[Spike][178]	337	209	-	-
[Spike][174]|[Spike][176]	[Spike][174]	[Spike][176]	174	610	-	-
[Spike][174]|[Spike][177]	[Spike][174]	[Spike][177]	174	523	-	-
[Spike][175]|[Spike][176]	[Spike][175]	[Spike][176]	135	610	-	-
[Spike][175]|[Spike][178]	[Spike][175]	[Spike][178]	135	209	-	-
[Spike][176]|[Spike][177]	[Spike][176]	[Spike][177]	610	523	-	-
[Spike][176]|[Spike][178]	[Spike][176]	[Spike][178]	610	209	-	-
[Spike][180]|[Spike][183]	[Spike][180]	[Spike][183]	10	198	-	-
[Spike][181]|[Spike][182]	[Spike][181]	[Spike][182]	509	531	-	-
[Spike][181]|[Spike][183]	[Spike][181]	[Spike][183]	509	198	-	-
[Spike][181]|[Spike][185]	[Spike][181]	[Spike][185]	509	704	-	-
[Spike][181]|[Spike][196]	[Spike][181]	[Spike][196]	509	428	-	-
[Spike][181]|[Spike][197]	[Spike][181]	[Spike][197]	509	85	-	-
[Spike][181]|[Spike][200]	[Spike][181]	[Spike][200]	509	238	-	-
[Spike][181]|[Spike][202]	[Spike][181]	[Spike][202]	509	81	-	-
[Spike][181]|[Spike][206]	[Spike][181]	[Spike][206]	509	330	-	-
[Spike][182]|[Spike][183]	[Spike][182]	[Spike][183]	531	198	-	-
[Spike][182]|[Spike][185]	[Spike][182]	[Spike][185]	531	704	-	-
[Spike][182]|[Spike][187]	[Spike][182]	[Spike][187]	531	173	-	-
[Spike][182]|[Spike][196]	[Spike][182]	[Spike][196]	531	428	-	-
[Spike][182]|[Spike][200]	[Spike][182]	[Spike][200]	531	238	-	-
[Spike][182]|[Spike][205]	[Spike][182]	[Spike][205]	531	107	-	-
[Spike][183]|[Spike][185]	[Spike][183]	[Spike][185]	198	704	-	-
[Spike][183]|[Spike][187]	[Spike][183]	[Spike][187]	198	173	-	-
[Spike][183]|[Spike][188]	[Spike][183]	[Spike][188]	198	395	-	-
[Spike][183]|[Spike][197]	[Spike][183]	[Spike][197]	198	85	-	-
[Spike][183]|[Spike][200]	[Spike][183]	[Spike][200]	198	238	-	-
[Spike][183]|[Spike][202]	[Spike][183]	[Spike][202]	198	81	-	-
[Spike][183]|[Spike][205]	[Spike][183]	[Spike][205]	198	107	-	-
[Spike][183]|[Spike][206]	[Spike][183]	[Spike][206]	198	330	-	-
[Spike][183]|[Spike][207]	[Spike][183]	[Spike][207]	198	324	-	-
[Spike][184]|[Spike][193]	[Spike][184]	[Spike][193]	900	10	-	-
[Spike][185]|[Spike][187]	[Spike][185]	[Spike][187]	704	173	-	-
[Spike][185]|[Spike][188]	[Spike][185]	[Spike][188]	704	395	-	-
[Spike][185]|[Spike][196]	[Spike][185]	[Spike][196]	704	428	-	-
[Spike][185]|[Spike][200]	[Spike][185]	[Spike][200]	704	238	-	-
[Spike][185]|[Spike][206]	[Spike][185]	[Spike][206]	704	330	-	-
[Spike][185]|[Spike][207]	[Spike][185]	[Spike][207]	704	324	-	-
[Spike][187]|[Spike][188]	[Spike][187]	[Spike][188]	173	395	-	-
[Spike][187]|[Spike][196]	[Spike][187]	[Spike][196]	173	428	-	-
[Spike][187]|[Spike][200]	[Spike][187]	[Spike][200]	173	238	-	-
[Spike][187]|[Spike][207]	[Spike][187]	[Spike][207]	173	324	-	-
[Spike][188]|[Spike][200]	[Spike][188]	[Spike][200]	395	238	-	-
[Spike][188]|[Spike][202]	[Spike][188]	[Spike][202]	395	81	-	-
[Spike][188]|[Spike][207]	[Spike][188]	[Spike][207]	395	324	-	-
[Spike][19]|[3a][26]	[Spike][19]	[3a][26]	1068	951	Delta:Omicron	Delta
[Spike][19]|[Spike][142]	[Spike][19]	[Spike][142]	1068	716	Delta:Omicron	Omicron
[Spike][19]|[Spike][452]	[Spike][19]	[Spike][452]	1068	99	Delta:Omicron	Lambda:Epsilon:Delta
[Spike][19]|[Spike][478]	[Spike][19]	[Spike][478]	1068	783	Delta:Omicron	Omicron:Delta
[Spike][192]|[Spike][206]	[Spike][192]	[Spike][206]	206	330	-	-
[Spike][196]|[Spike][200]	[Spike][196]	[Spike][200]	428	238	-	-
[Spike][197]|[Spike][202]	[Spike][197]	[Spike][202]	85	81	-	-
[Spike][197]|[Spike][205]	[Spike][197]	[Spike][205]	85	107	-	-
[Spike][197]|[Spike][206]	[Spike][197]	[Spike][206]	85	330	-	-
[Spike][20]|[Spike][134]	[Spike][20]	[Spike][134]	98	257	V3	-
[Spike][20]|[Spike][135]	[Spike][20]	[Spike][135]	98	465	V3	-
[Spike][20]|[Spike][137]	[Spike][20]	[Spike][137]	98	342	V3	-
[Spike][20]|[Spike][138]	[Spike][20]	[Spike][138]	98	690	V3	V3
[Spike][20]|[Spike][26]	[Spike][20]	[Spike][26]	98	292	V3	V3:Omicron
[Spike][200]|[Spike][207]	[Spike][200]	[Spike][207]	238	324	-	-
[Spike][202]|[Spike][205]	[Spike][202]	[Spike][205]	81	107	-	-
[Spike][202]|[Spike][206]	[Spike][202]	[Spike][206]	81	330	-	-
[Spike][205]|[Spike][206]	[Spike][205]	[Spike][206]	107	330	-	-
[Spike][206]|[Spike][208]	[Spike][206]	[Spike][208]	330	271	-	-
[Spike][209]|[Spike][210]	[Spike][209]	[Spike][210]	766	22	-	-
[Spike][21]|[Spike][22]	[Spike][21]	[Spike][22]	452	153	-	-
[Spike][21]|[Spike][23]	[Spike][21]	[Spike][23]	452	712	-	-
[Spike][21]|[Spike][24]	[Spike][21]	[Spike][24]	452	608	-	Omicron
[Spike][212]|[Spike][213]	[Spike][212]	[Spike][213]	109	249	Omicron	Omicron
[Spike][212]|[Spike][219]	[Spike][212]	[Spike][219]	109	542	Omicron	-
[Spike][212]|[Spike][449]	[Spike][212]	[Spike][449]	109	552	Omicron	-
[Spike][213]|[Spike][215]	[Spike][213]	[Spike][215]	249	248	Omicron	V2
[Spike][214]|[Spike][215]	[Spike][214]	[Spike][215]	420	248	-	V2
[Spike][214]|[Spike][219]	[Spike][214]	[Spike][219]	420	542	-	-
[Spike][215]|[3a][171]	[Spike][215]	[3a][171]	248	350	V2	-
[Spike][215]|[Spike][219]	[Spike][215]	[Spike][219]	248	542	V2	-
[Spike][215]|[Spike][240]	[Spike][215]	[Spike][240]	248	148	V2	-
[Spike][215]|[Spike][241]	[Spike][215]	[Spike][241]	248	138	V2	V2
[Spike][215]|[Spike][242]	[Spike][215]	[Spike][242]	248	272	V2	V2
[Spike][22]|[Spike][23]	[Spike][22]	[Spike][23]	153	712	-	-
[Spike][224]|[Spike][228]	[Spike][224]	[Spike][228]	187	447	-	-
[Spike][226]|[Spike][227]	[Spike][226]	[Spike][227]	497	677	-	-
[Spike][227]|[Spike][228]	[Spike][227]	[Spike][228]	677	447	-	-
[Spike][23]|[Spike][24]	[Spike][23]	[Spike][24]	712	608	-	Omicron
[Spike][237]|[Spike][238]	[Spike][237]	[Spike][238]	271	132	-	-
[Spike][239]|[envelope][69]	[Spike][239]	[envelope][69]	621	1857	-	-
[Spike][240]|[Spike][241]	[Spike][240]	[Spike][241]	148	138	-	V2
[Spike][240]|[Spike][242]	[Spike][240]	[Spike][242]	148	272	-	V2
[Spike][241]|[Spike][242]	[Spike][241]	[Spike][242]	138	272	V2	V2
[Spike][244]|[Spike][246]	[Spike][244]	[Spike][246]	637	1180	-	Lambda
[Spike][245]|[Spike][246]	[Spike][245]	[Spike][246]	814	1180	-	Lambda
[Spike][246]|[Spike][248]	[Spike][246]	[Spike][248]	1180	570	Lambda	Lambda
[Spike][246]|[Spike][251]	[Spike][246]	[Spike][251]	1180	803	Lambda	Lambda
[Spike][248]|[Spike][249]	[Spike][248]	[Spike][249]	570	420	Lambda	Lambda
[Spike][248]|[Spike][250]	[Spike][248]	[Spike][250]	570	420	Lambda	Lambda
[Spike][248]|[Spike][252]	[Spike][248]	[Spike][252]	570	263	Lambda	Lambda
[Spike][249]|[Spike][250]	[Spike][249]	[Spike][250]	420	420	Lambda	Lambda
[Spike][249]|[Spike][252]	[Spike][249]	[Spike][252]	420	263	Lambda	Lambda
[Spike][250]|[Spike][252]	[Spike][250]	[Spike][252]	420	263	Lambda	Lambda
[Spike][257]|[Spike][266]	[Spike][257]	[Spike][266]	957	286	-	-
[Spike][26]|[Spike][134]	[Spike][26]	[Spike][134]	292	257	V3:Omicron	-
[Spike][26]|[Spike][137]	[Spike][26]	[Spike][137]	292	342	V3:Omicron	-
[Spike][26]|[Spike][138]	[Spike][26]	[Spike][138]	292	690	V3:Omicron	V3
[Spike][262]|[Spike][272]	[Spike][262]	[Spike][272]	237	135	-	-
[Spike][271]|[Spike][276]	[Spike][271]	[Spike][276]	597	111	-	-
[Spike][272]|[Spike][278]	[Spike][272]	[Spike][278]	135	58	-	-
[Spike][272]|[Spike][279]	[Spike][272]	[Spike][279]	135	135	-	-
[Spike][272]|[Spike][280]	[Spike][272]	[Spike][280]	135	144	-	-
[Spike][273]|[Spike][277]	[Spike][273]	[Spike][277]	252	236	-	-
[Spike][273]|[Spike][278]	[Spike][273]	[Spike][278]	252	58	-	-
[Spike][279]|[Spike][280]	[Spike][279]	[Spike][280]	135	144	-	-
[Spike][306]|[Spike][839]	[Spike][306]	[Spike][839]	637	402	-	-
[Spike][356]|[Spike][357]	[Spike][356]	[Spike][357]	715	131	-	-
[Spike][4]|[Spike][5]	[Spike][4]	[Spike][5]	243	57	-	Delta
[Spike][4]|[Spike][7]	[Spike][4]	[Spike][7]	243	1292	-	-
[Spike][404]|[Spike][508]	[Spike][404]	[Spike][508]	156	395	-	-
[Spike][41]|[Spike][42]	[Spike][41]	[Spike][42]	475	479	-	-
[Spike][41]|[Spike][43]	[Spike][41]	[Spike][43]	475	551	-	-
[Spike][41]|[Spike][49]	[Spike][41]	[Spike][49]	475	511	-	-
[Spike][42]|[Spike][48]	[Spike][42]	[Spike][48]	479	427	-	-
[Spike][43]|[Spike][49]	[Spike][43]	[Spike][49]	551	511	-	-
[Spike][439]|[Spike][440]	[Spike][439]	[Spike][440]	674	175	Epsilon	Omicron
[Spike][452]|[Spike][478]	[Spike][452]	[Spike][478]	99	783	Lambda:Epsilon:Delta	Omicron:Delta
[Spike][452]|[Spike][490]	[Spike][452]	[Spike][490]	99	113	Lambda:Epsilon:Delta	Lambda
[Spike][47]|[Spike][49]	[Spike][47]	[Spike][49]	336	511	-	-
[Spike][478]|[3a][26]	[Spike][478]	[3a][26]	783	951	Omicron:Delta:	Delta
[Spike][478]|[nucleocapsid][63]	[Spike][478]	[nucleocapsid][63]	783	988	Omicron:Delta:	Delta
[Spike][484]|[Spike][501]	[Spike][484]	[Spike][501]	433	210	V3:V2:Omicron:Mu:Iota	V3:V2:V1:Omicron:Mu
[Spike][484]|[Spike][655]	[Spike][484]	[Spike][655]	433	189	V3:V2:Omicron:Mu:Iota	V3:Omicron
[Spike][49]|[Spike][51]	[Spike][49]	[Spike][51]	511	496	-	-
[Spike][52]|[Spike][57]	[Spike][52]	[Spike][57]	431	120	-	-
[Spike][52]|[Spike][61]	[Spike][52]	[Spike][61]	431	120	-	-
[Spike][57]|[Spike][60]	[Spike][57]	[Spike][60]	120	48	-	-
[Spike][57]|[Spike][61]	[Spike][57]	[Spike][61]	120	120	-	-
[Spike][60]|[Spike][61]	[Spike][60]	[Spike][61]	48	120	-	-
[Spike][65]|[Spike][67]	[Spike][65]	[Spike][67]	540	195	-	Omicron
[Spike][675]|[Spike][677]	[Spike][675]	[Spike][677]	634	930	-	Robin1:Pelican
[Spike][675]|[Spike][678]	[Spike][675]	[Spike][678]	634	269	-	-
[Spike][677]|[Spike][678]	[Spike][677]	[Spike][678]	930	269	Robin1:Pelican	-
[Spike][677]|[Spike][679]	[Spike][677]	[Spike][679]	930	205	Robin1:Pelican	Omicron
[Spike][680]|[Spike][685]	[Spike][680]	[Spike][685]	605	212	-	-
[Spike][71]|[Spike][72]	[Spike][71]	[Spike][72]	200	398	-	-
[Spike][73]|[Spike][74]	[Spike][73]	[Spike][74]	116	63	-	-
[Spike][74]|[Spike][75]	[Spike][74]	[Spike][75]	63	185	-	Iota
[Spike][75]|[Spike][248]	[Spike][75]	[Spike][248]	185	570	Iota	Lambda
[Spike][75]|[Spike][249]	[Spike][75]	[Spike][249]	185	420	Iota	Lambda
[Spike][75]|[Spike][250]	[Spike][75]	[Spike][250]	185	420	Iota	Lambda
[Spike][75]|[Spike][76]	[Spike][75]	[Spike][76]	185	57	Iota	Lambda
[Spike][77]|[Spike][78]	[Spike][77]	[Spike][78]	434	532	-	-
[Spike][78]|[Spike][79]	[Spike][78]	[Spike][79]	532	157	-	-
[Spike][79]|[3a][104]	[Spike][79]	[3a][104]	157	556	-	-
[Spike][79]|[3a][171]	[Spike][79]	[3a][171]	157	350	-	-
[Spike][79]|[Spike][155]	[Spike][79]	[Spike][155]	157	450	-	-
[Spike][79]|[Spike][215]	[Spike][79]	[Spike][215]	157	248	-	V2
[Spike][79]|[Spike][239]	[Spike][79]	[Spike][239]	157	621	-	-
[Spike][79]|[Spike][242]	[Spike][79]	[Spike][242]	157	272	-	V2
[Spike][8]|[Spike][10]	[Spike][8]	[Spike][10]	559	163	-	-
[Spike][8]|[Spike][11]	[Spike][8]	[Spike][11]	559	1160	-	-
[Spike][8]|[Spike][12]	[Spike][8]	[Spike][12]	559	578	-	-
[Spike][8]|[Spike][9]	[Spike][8]	[Spike][9]	559	324	-	-
[Spike][81]|[Spike][82]	[Spike][81]	[Spike][82]	499	444	-	-
[Spike][83]|[Spike][85]	[Spike][83]	[Spike][85]	224	36	-	-
[Spike][84]|[Spike][85]	[Spike][84]	[Spike][85]	415	36	-	-
[Spike][88]|[Spike][93]	[Spike][88]	[Spike][93]	131	106	-	-
[Spike][9]|[Spike][10]	[Spike][9]	[Spike][10]	324	163	-	-
[Spike][9]|[Spike][11]	[Spike][9]	[Spike][11]	324	1160	-	-
[Spike][9]|[Spike][12]	[Spike][9]	[Spike][12]	324	578	-	-
[Spike][9]|[Spike][13]	[Spike][9]	[Spike][13]	324	891	-	EU1
[Spike][90]|[Spike][97]	[Spike][90]	[Spike][97]	19	98	-	-
[Spike][93]|[Spike][94]	[Spike][93]	[Spike][94]	106	364	-	-
[Spike][93]|[Spike][95]	[Spike][93]	[Spike][95]	106	130	-	Omicron:Lambda:Iota
[Spike][93]|[Spike][96]	[Spike][93]	[Spike][96]	106	106	-	-
[Spike][94]|[Spike][95]	[Spike][94]	[Spike][95]	364	130	-	Omicron:Lambda:Iota
[Spike][94]|[Spike][96]	[Spike][94]	[Spike][96]	364	106	-	-
[Spike][95]|[Spike][96]	[Spike][95]	[Spike][96]	130	106	Omicron:Lambda:Iota	-
